# Genotypic and phenotypic evidence indicates the introduction of two distinct forms of a non-native species (*Gekko gecko*) to Florida, USA

**DOI:** 10.1101/2023.02.07.527561

**Authors:** Thomas W. Fieldsend, Herbert Rösler, Kenneth L. Krysko, Madison E.A. Harman, Stephen Mahony, Timothy M. Collins

## Abstract

The red-spotted tokay gecko *Gekko gecko* (Linnaeus, 1758) is a widely distributed Asian gecko that has established outside of its native range in Florida, USA. This study used genotypic and phenotypic data to determine whether multiple, distinct forms of red-spotted tokay gecko are present in Florida, specifically the morphologically distinct “*G. g. gecko*” and “Form B”. Two discrete mitochondrial clades (ND2) were identified in Florida tokay geckos, the native range distributions of which were found to correspond closely with the native ranges of *G. g. gecko* (the Malay Archipelago) and Form B (mainland Asia), respectively. Furthermore, each mitochondrial clade was non-randomly associated with a separate nuclear (RAG-1) clade, supporting the existence of two discrete genotypic lineages, representative of *G. g. gecko* and Form B. Both lineages were detected in Florida, and population-level morphological structure was non-randomly associated with genotype, confirming a genotype-phenotype link. Multiple lines of evidence thus indicate the introduction of both forms of tokay gecko to Florida, where hybridisation likely also occurs. The link between morphological Form B and a unique genotypic lineage also indicates the existence of a tokay gecko taxon distinct from the recognised subspecies *G. g. azhari* Mertens, 1955 and *G. g. gecko* (Linnaeus, 1758).
