## Appendix S1 for "Genotypic and phenotypic evidence indicates the introduction of two distinct forms of a non-native species (*Gekko gecko*) to Florida, USA"

### Sheet: Appendix S1
ID number	Museum Catalogue Number	Collection Site	Genbank Accession Number (ND2)	GenBank Accession Number (RAG-1)	Cluster Membership (DAPC1)	Cluster membership (DAPC2)	Sex (M/F)	Snout-vent Length (mm)	1. N (L)	1. N (R)	2. I	3. PF	4. SPL (L)	4. SPL (R)	5. SBL (L)	5. SBL (R)	6. PM	7. PSL (L)	7. PSL (R)	8. GP	9. IN	10. DTR	11. LT (L)	11.LT (R)	12. GSDT	13. TT (L)	13. TT (R)	14. LF1 (L)	14. LF1 (R)	15. LF4 (L)	15. LF4 (R)	16. LZ1 (L)	16. LZ1 (R)	17. LZ4 (L)	17. LZ4 (R)
FMNH 180849	FMNH 180849	Nakhon Ratchasima Province, Thailand	N/A	N/A	2 (predict.dapc post-hoc analysis)	α	N/A	156	5	5	1	2	14	13	11	12	2	9	9	5	20.33	16	10	3	8.67	17	17	16	14	17	18	15	15	19	19
FMNH 180852	FMNH 180852	Nakhon Ratchasima Province, Thailand	N/A	N/A	2 (predict.dapc post-hoc analysis)	α	N/A	175	5	5	1	3	16	14	11	N/A	2	8	N/A	5	22.33	12.67	11	12	8.33	14	16	14	15	19	18	14	14	19	19
TWF156	FLMNH 191146	Plantation Key, FL	OL631513	N/A	2	N/A	M	135	5	5	1	1	14	13	12	N/A	N/A	7	8	N/A	22	12.3	5	9	8	9	10	15	17	20	19	17	17	20	20
TWF158	FLMNH 191147	Key Largo, FL	OL631514	N/A	2	N/A	M	145	5	5	1	1	11	12	10	11	2	8	7	5	23	13	7	9	8	10	8	16	14	18	19	15	15	19	18
TWF176	FLMNH 191152	Key Largo, FL	OL631515	OL631485	1	α	F	151	7	7	1	3	14	15	11	11	2	7	8	5	26.66	12.33	9	14	8.33	19	19	16	13	19	20	17	17	23	23
TWF179	Awaiting	Plantation Key, FL	OL631516	N/A	2	N/A	F	110	5	5	1	1	16	16	12	11	2	8	9	4	23.67	13	8	7	9	9	10	15	15	19	19	15	14	20	20
TWF181	Awaiting	Plantation Key, FL	OL631517	OL631486	2	N/A	M	138	6	6	0	0	12	14	11	10	2	8	8	5	21.33	11.33	7	4	9	11	11	14	14	19	19	16	17	21	19
TWF189	FLMNH 191153	Plantation Key, FL	OL631518	OL631487	2	α	M	139	7	7	1	3	14	14	11	11	2	7	7	5	27.33	12.33	10	10	7.33	12	12	14	15	18	18	16	16	21	21
TWF234	FLMNH 191157	Summerland Key, FL	OL631519	OL631488	1	α	M	166	5	5	1	3	14	15	12	13	2	7	7	5	23.33	12.33	12	8	7.33	16	17	15	14	20	20	17	15	21	21
TWF245	Awaiting	Pinecrest, FL	OL631520	N/A	1	N/A	F	114	5	4	1	1	15	15	12	11	2	7	9	5	27.33	11	13	12	8.66	14	14	15	13	20	21	16	17	22	23
TWF303	FLMNH 191159	Cudjoe Key, FL	OL631521	N/A	1	N/A	M	137	5	6	1	4	12	13	11	11	2	8	8	5	23.67	12	13	9	8	12	12	16	15	20	19	16	17	21	21
TWF304	FLMNH 191160	Cudjoe Key, FL	OL631522	N/A	N/A	N/A	N/A	N/A	N/A	N/A	N/A	N/A	N/A	N/A	N/A	N/A	N/A	N/A	N/A	N/A	N/A	N/A	N/A	N/A	N/A	N/A	N/A	N/A	N/A	N/A	N/A	N/A	N/A	N/A	N/A
TWF315	FLMNH 191162	North Key Largo, FL	OL631523	OL631489	N/A	N/A	N/A	N/A	N/A	N/A	N/A	N/A	N/A	N/A	N/A	N/A	N/A	N/A	N/A	N/A	N/A	N/A	N/A	N/A	N/A	N/A	N/A	N/A	N/A	N/A	N/A	N/A	N/A	N/A	N/A
TWF325	Awaiting	Pinecrest, FL	OL631524	N/A	1	N/A	M	151	5	6	5	5	14	12	10	12	2	8	6	5	28.67	10.33	12	10	7.67	6	7	14	15	21	21	16	16	22	22
TWF326	Awaiting	Upper Matecumbe Key, FL	OL631525	N/A	1	N/A	M	160	5	5	0	0	12	12	10	12	2	9	7	5	22.33	12	8	11	8	10	16	16	16	19	19	17	16	23	21
TWF327	FLMNH 191168	Pinecrest, FL	OL631526	OL631490	1	α	M	162	7	7	1	3	15	13	13	13	2	7	9	4	26	12.67	9	9	8	20	21	15	16	18	20	15	15	23	22
TWF328	FLMNH 191169	Pinecrest, FL	OL631527	OL631491	2	α	M	135	5	5	1	2	14	13	12	12	2	7	8	3	28	13	13	14	7.67	15	15	15	16	18	18	16	15	19	19
TWF330	FLMNH 191170	Upper Matecumbe Key, FL	OL631528	OL631492	2	β	F	143	6	5	0	0	15	14	11	13	2	8	8	5	28	11.33	6	4	7.66	12	13	15	15	18	19	17	17	19	19
TWF332	FLMNH 191172	Upper Matecumbe Key, FL	OL631529	OL631493	1	α	F	144	4	5	1	2	13	13	12	13	2	5	5	5	24	13.33	6	6	8	14	16	16	16	20	20	16	16	20	22
TWF351	FMNH 236071	Romblon Province, Philippines	OL631558	OL631511	2 (predict.dapc post-hoc analysis)	β	N/A	143	4	4	1	2	15	15	13	15	2	8	8	5	25.66	11.13	8	8	8	8	8	16	15	19	18	16	16	17	18
TWF358	FLMNH 191175	North Key Largo, FL	OL631530	OL631494	2	β	M	167	4	5	0	0	15	13	12	12	2	9	10	5	23.67	12	11	9	8	11	11	15	14	19	19	16	16	20	19
TWF361	FMNH 266245	Zambales Province, Philippines	OL631559	OL631512	2 (predict.dapc post-hoc analysis)	β	N/A	115	4	5	0	0	12	13	11	11	2	10	11	5	25	12	8	9	7	7	7	14	14	18	18	15	15	19	19
TWF368	FLMNH 191177	Key Largo, FL	OL631531	OL631495	1	α	M	160	5	5	1	2	14	15	11	12	2	7	7	5	27.7	12	10	8	8	17	20	16	16	20	21	17	15	21	21
TWF373	FLMNH 191178	Homestead, FL	OL631532	OL631496	N/A	N/A	N/A	N/A	N/A	N/A	N/A	N/A	N/A	N/A	N/A	N/A	N/A	N/A	N/A	N/A	N/A	N/A	N/A	N/A	N/A	N/A	N/A	N/A	N/A	N/A	N/A	N/A	N/A	N/A	N/A
TWF379	FLMNH 191179	Homestead, FL	OL631533	OL631497	2	β	F	146	5	5	1	2	15	15	12	13	2	8	9	5	22	12	7	8	9	10	11	15	16	18	18	18	16	21	20
TWF380	FLMNH 191180	Key Largo, FL	OL631534	N/A	1	N/A	F	126	6	5	1	3	15	15	12	11	2	6	7	5	21.66	11	6	8	8	13	11	15	17	21	21	16	15	22	21
TWF381	FLMNH 191181	Homestead, FL	OL631535	N/A	1	N/A	F	135	5	5	1	1	14	14	11	11	2	9	9	5	28.66	12	5	2	8.67	13	18	15	14	20	22	16	17	21	21
TWF383	FLMNH 191182	Homestead, FL	OL631536	N/A	2	N/A	F	140	5	4	1	5	16	13	12	11	2	9	10	5	25	12.66	9	9	7.66	11	11	17	12	19	19	16	16	21	21
TWF386	FLMNH 191184	Key Largo, FL	OL631537	OL631498	1	α	M	180	5	5	1	2	14	16	11	11	2	9	10	3	27.33	13.66	9	11	8.66	18	18	16	14	20	20	16	16	21	21
TWF387	FLMNH 191185	Summerland Key, FL	OL631538	OL631499	2	α	F	144	7	6	1	2	13	14	12	10	2	8	8	5	25.33	12.66	12	11	8.67	12	13	15	14	18	19	16	15	19	20
TWF390	Awaiting	Homestead, FL	OL631539	N/A	2	N/A	F	134	4	4	1	2	14	13	11	11	2	7	9	3	25.33	12	9	9	8.67	12	10	17	16	19	19	17	16	20	19
TWF393	FLMNH 191187	Homestead, FL	OL631540	OL631500	2	β	F	144	5	5	1	2	14	13	11	11	2	7	9	5	23.67	11.67	8	4	8.33	10	10	16	16	19	20	17	17	20	20
TWF394	Awaiting	Key Largo, FL	OL631541	N/A	1	N/A	F	140	5	4	1	1	13	15	12	11	2	9	8	5	29.66	12.66	11	13	9.66	13	14	17	15	20	20	18	18	21	21
TWF398	FLMNH 191188	Key Largo, FL	OL631542	OL631501	1	N/A	F	152	4	4	1	2	15	15	11	10	2	8	9	5	22.7	12.7	11	8	8.7	16	15	14	17	20	20	14	16	21	22
TWF399	Awaiting	Key Largo, FL	OL631543	N/A	1	N/A	M	154	5	5	1	2	13	13	11	11	2	9	8	5	29.66	11.66	11	11	9	13	12	16	16	20	21	17	17	22	21
TWF441	Awaiting	North Key Largo, FL	OL631544	N/A	1	N/A	M	169	5	5	1	2	14	12	12	12	2	7	8	5	22.33	12	10	10	8	16	14	17	16	20	22	16	16	20	20
TWF450	FLMNH 191190	Plantation Key, FL	OL631545	OL631502	1	α	F	148	5	5	1	2	14	15	12	13	2	9	9	2	23.67	15	9	10	9.33	16	19	15	16	21	19	16	15	18	21
TWF462	FLMNH 191192	Summerland Key, FL	OL631546	N/A	1	N/A	M	164	5	5	1	3	15	6	10	11	2	8	9	5	21	10.66	9	9	8.67	12	19	15	14	20	20	16	20	22	21
TWF464	Awaiting	Plantation Key, FL	OL631547	N/A	2	N/A	F	137	4	5	0	0	17	14	13	11	2	9	8	5	25	12	9	9	8.67	13	12	12	14	19	19	15	14	20	20
TWF467	FLMNH 191194	South Miami, FL	OL631548	OL631503	N/A	N/A	N/A	N/A	N/A	N/A	N/A	N/A	N/A	N/A	N/A	N/A	N/A	N/A	N/A	N/A	N/A	N/A	N/A	N/A	N/A	N/A	N/A	N/A	N/A	N/A	N/A	N/A	N/A	N/A	N/A
TWF468	FLMNH 191195	Plantation Key, FL	OL631549	OL631504	N/A	N/A	N/A	N/A	N/A	N/A	N/A	N/A	N/A	N/A	N/A	N/A	N/A	N/A	N/A	N/A	N/A	N/A	N/A	N/A	N/A	N/A	N/A	N/A	N/A	N/A	N/A	N/A	N/A	N/A	N/A
TWF469	FLMNH 191196	Cudjoe Key, FL	OL631550	N/A	2	N/A	F	114	5	5	1	3	11	12	9	10	2	8	7	5	22.67	12	8	4	8.66	11	12	14	14	19	20	15	15	19	19
TWF471	FLMNH 191197	Plantation Key, FL	OL631551	OL631505	N/A	N/A	N/A	N/A	N/A	N/A	N/A	N/A	N/A	N/A	N/A	N/A	N/A	N/A	N/A	N/A	N/A	N/A	N/A	N/A	N/A	N/A	N/A	N/A	N/A	N/A	N/A	N/A	N/A	N/A	N/A
TWF472	FLMNH 191198	Plantation Key, FL	OL631552	OL631506	2	β	M	148	4	4	1	2	14	14	11	10	2	8	9	5	22.67	12.33	6	8	8.67	10	6	16	16	20	20	17	18	21	21
TWF473	Awaiting	Plantation Key, FL	OL631553	N/A	2	N/A	F	122	5	5	1	5	15	12	12	13	2	8	7	5	25.66	12.33	8	9	8.66	11	12	16	16	20	18	17	16	19	20
TWF475	FLMNH 191199	Pinecrest, FL	OL631554	OL631507	1	α	M	141	5	4	1	2	13	14	12	12	2	7	8	5	25.33	12	11	12	7.67	14	13	18	16	20	20	17	16	22	22
TWF478	FLMNH 191201	Big Pine Key, FL	OL631555	OL631508	2	β	F	147	4	4	0	0	14	14	11	11	2	9	8	4	28.33	10.66	7	7	7.67	10	9	14	14	18	18	15	16	17	18
TWF499	FLMNH 191203	South Miami, FL	OL631556	OL631509	N/A	N/A	N/A	N/A	N/A	N/A	N/A	N/A	N/A	N/A	N/A	N/A	N/A	N/A	N/A	N/A	N/A	N/A	N/A	N/A	N/A	N/A	N/A	N/A	N/A	N/A	N/A	N/A	N/A	N/A	N/A
TWF500	FLMNH 191204	Pinecrest, FL	OL631557	OL631510	1	β	F	149	4	4	1	2	14	13	10	11	2	9	9	5	25	12	10	9	8	12	11	15	15	20	20	17	17	23	23
	Abbreviations FMNH - Field Museum of Natural History (Chicago, IL) FLMNH - Florida Museum of Natural History (Gainesville, FL)
