## Appendix S7 for "Genotypic and phenotypic evidence indicates the introduction of two distinct forms of a non-native species (*Gekko gecko*) to Florida, USA"

### Sheet: Appendix S7
	USA_Key_Largo_TWF176	USA_Plantation_Key_TWF181	USA_Plantation_Key_TWF189	USA_Summerland_Key_TWF234	USA_Key_Largo_TWF315	USA_Pinecrest_TWF327	USA_Pinecrest_TWF328	USA_Upper_Matecumbe_Key_TWF330	USA_Upper_Matecumbe_Key_TWF332	USA_North_Key_LargoTWF358	USA_Key_Largo_TWF368	USA_Homestead_TWF373	USA_Homestead_TWF379	USA_Key_Largo_TWF386	USA_Summerland_Key_TWF387	USA_Homestead_TWF393	USA_Key_Largo_TWF398	USA_Plantation_Key_TWF450	USA_South_Miami_TWF467	USA_Plantation_Key_TWF468	USA_Plantation_Key_TWF471	US_Plantation_Key_TWF472	USA_Pinecrest_TWF475	USA_Big_Pine_Key_TWF478	USA_South_Miami_TWF499	USA_Pinecrest_TWF500	PHL_Romblon_TWF351	PHL_Luzon_TWF361	MMR_Ayeyarwady_EU054272	IDN_Sumatra_JN019115	THA_Phuket_AY662625	KHM_Pursat_JN019116	MYS_Kedah_JN019117	MMR_Magway_JN019118
USA_Key_Largo_TWF176
USA_Plantation_Key_TWF181	0
USA_Plantation_Key_TWF189	0	0
USA_Summerland_Key_TWF234	0	0	0
USA_Key_Largo_TWF315	0	0	0	0
USA_Pinecrest_TWF327	0	0	0	0	0
USA_Pinecrest_TWF328	0	0	0	0	0	0
USA_Upper_Matecumbe_Key_TWF330	0	0	0	0	0	0	0
USA_Upper_Matecumbe_Key_TWF332	0	0	0	0	0	0	0	0
USA_North_Key_LargoTWF358	0	0	0	0	0	0	0	0	0
USA_Key_Largo_TWF368	0	0	0	0	0	0	0	0	0	0
USA_Homestead_TWF373	0.00730402	0.00730402	0.00730402	0.00730402	0.00730402	0.00731738	0.00730402	0.00730402	0.00730402	0.00730402	0.00730402
USA_Homestead_TWF379	0.00730402	0.00730402	0.00730402	0.00730402	0.00730402	0.00731738	0.00730402	0.00730402	0.00730402	0.00730402	0.00730402	0
USA_Key_Largo_TWF386	0	0	0	0	0	0	0	0	0	0	0	0.00730402	0.00730402
USA_Summerland_Key_TWF387	0	0	0	0	0	0	0	0	0	0	0	0.00730402	0.00730402	0
USA_Homestead_TWF393	0.0091445	0.0091445	0.0091445	0.0091445	0.0091445	0.00916125	0.0091445	0.0091445	0.0091445	0.0091445	0.0091445	0	0.00181799	0.0091445	0.0091445
USA_Key_Largo_TWF398	0.0091445	0.0091445	0.0091445	0.0091445	0.0091445	0.00916125	0.0091445	0.0091445	0.0091445	0.0091445	0.0091445	0.00181799	0.00181799	0.0091445	0.0091445	0.00364172
USA_Plantation_Key_TWF450	0	0	0	0	0	0	0	0	0	0	0	0.00730402	0.00730402	0	0	0.0091445	0.0091445
USA_South_Miami_TWF467	0.00181861	0.00181861	0.00181861	0.00181861	0.00181861	0.00182192	0.00181861	0.00181861	0.00181861	0.00181861	0.00181861	0.00546751	0.00546751	0.00181861	0.00181861	0.00730152	0.00730152	0.00181861
USA_Plantation_Key_TWF468	0	0	0	0	0	0	0	0	0	0	0	0.00546751	0.00546751	0	0	0.00730152	0.00730152	0	0
USA_Plantation_Key_TWF471	0	0	0	0	0	0	0	0	0	0	0	0.00730402	0.00730402	0	0	0.0091445	0.0091445	0	0.00181861	0
US_Plantation_Key_TWF472	0.00730402	0.00730402	0.00730402	0.00730402	0.00730402	0.00731738	0.00730402	0.00730402	0.00730402	0.00730402	0.00730402	0	0	0.00730402	0.00730402	0.00181799	0.00181799	0.00730402	0.00546751	0.00546751	0.00730402
USA_Pinecrest_TWF475	0	0	0	0	0	0	0	0	0	0	0	0.00730402	0.00730402	0	0	0.0091445	0.0091445	0	0.00181861	0	0	0.00730402
USA_Big_Pine_Key_TWF478	0.00181531	0.00181531	0.00181531	0.00181531	0.00181531	0.00181861	0.00181531	0.00181531	0.00181531	0.00181531	0.00181531	0.00545756	0.00545756	0.00181531	0.00181531	0.00728822	0.00728822	0.00181531	0	0	0.00181531	0.00545756	0.00181531
USA_South_Miami_TWF499	0	0	0	0	0	0	0	0	0	0	0	0.00730402	0.00730402	0	0	0.0091445	0.0091445	0	0.00181861	0	0	0.00730402	0	0.00181531
USA_Pinecrest_TWF500	0	0	0	0	0	0	0	0	0	0	0	0.00730402	0.00730402	0	0	0.0091445	0.0091445	0	0.00181861	0	0	0.00730402	0	0.00181531	0
PHL_Romblon_TWF351	0.00912568	0.00912568	0.00912568	0.00912568	0.00912568	0.00914237	0.00912568	0.00912568	0.00912568	0.00912568	0.00912568	0.00181429	0.00181429	0.00912568	0.00912568	0.00363429	0.00363429	0.00912568	0.00728655	0.00728655	0.00912568	0.00181429	0.00912568	0.0072733	0.00912568	0.00912568
PHL_Luzon_TWF361	0.00912568	0.00912568	0.00912568	0.00912568	0.00912568	0.00914237	0.00912568	0.00912568	0.00912568	0.00912568	0.00912568	0.00181429	0	0.00912568	0.00912568	0.00363429	0.00363429	0.00912568	0.00728655	0.00728655	0.00912568	0	0.00912568	0.0072733	0.00912568	0.00912568	0.00362689
MMR_Ayeyarwady_EU054272	0.00181531	0.00181531	0.00181531	0.00181531	0.00181531	0.00181861	0.00181531	0.00181531	0.00181531	0.00181531	0.00181531	0.00545756	0.00545756	0.00181531	0.00181531	0.00728822	0.00728822	0.00181531	0	0	0.00181531	0.00545756	0.00181531	0	0.00181531	0.00181531	0.0072733	0.0072733
IDN_Sumatra_JN019115	0.00916125	0.00916125	0.00916125	0.00916125	0.00916125	0.00917807	0.00916125	0.00916125	0.00916125	0.00916125	0.00916125	0	0.00181799	0.00916125	0.00916125	0	0.00364836	0.00916125	0.00731487	0.00731487	0.00916125	0.00181799	0.00916125	0.00730152	0.00916125	0.00916125	0.00364091	0.00181799	0.00730152
THA_Phuket_AY662625	0	0	0	0	0	0	0	0	0	0	0	0.00730402	0.00730402	0	0	0.0091445	0.0091445	0	0.00181861	0	0	0.00730402	0	0.00181531	0	0	0.00912568	0.00912568	0.00181531	0.00916125
KHM_Pursat_JN019116	0.00912568	0.00912568	0.00912568	0.00912568	0.00912568	0.00914237	0.00912568	0.00912568	0.00912568	0.00912568	0.00912568	0.00181429	0	0.00912568	0.00912568	0.00363429	0.00363429	0.00912568	0.00728655	0.00728655	0.00912568	0	0.00912568	0.0072733	0.00912568	0.00912568	0.00362689	0	0.0072733	0.00181799	0.00912568
MYS_Kedah_JN019117	0.00912568	0.00912568	0.00912568	0.00912568	0.00912568	0.00914237	0.00912568	0.00912568	0.00912568	0.00912568	0.00912568	0.00181429	0.00181429	0.00912568	0.00912568	0.00363429	0.00363429	0.00912568	0.00728655	0.00728655	0.00912568	0.00181429	0.00912568	0.0072733	0.00912568	0.00912568	0.00362689	0.00362689	0.0072733	0.00364091	0.00912568	0.00362689
MMR_Magway_JN019118	0.0073057	0.0073057	0.0073057	0.0073057	0.0073057	0.00731906	0.0073057	0.0073057	0.0073057	0.0073057	0.0073057	0.00364091	0.00364091	0.0073057	0.0073057	0.00546999	0.00546999	0.0073057	0.00546875	0.00546875	0.0073057	0.00364091	0.0073057	0.0054588	0.0073057	0.0073057	0.0054588	0.0054588	0.0054588	0.00547998	0.0073057	0.0054588	0.0054588

### Sheet: Caption
Table. Estimates of Evolutionary Divergence between Sequences
The number of base substitutions per site from between sequences are shown. Analyses were conducted using the Maximum Composite Likelihood model [1]. This analysis involved 34 nucleotide sequences. Codon positions included were 1st+2nd+3rd+Noncoding. All ambiguous positions were removed for each sequence pair (pairwise deletion option). There were a total of 553 positions in the final dataset. Ev…
1. Tamura K., Nei M., and Kumar S. (2004). Prospects for inferring very large phylogenies by using the neighbor-joining method. Proceedings of the National Academy of Sciences (USA) 101:11030-11035.
2. Kumar S., Stecher G., Li M., Knyaz C., and Tamura K. (2018). MEGA X: Molecular Evolutionary Genetics Analysis across computing platforms. Molecular Biology and Evolution 35:1547-1549.
Disclaimer: Although utmost care has been taken to ensure the correctness of the caption, the caption text is provided "as is" without any warranty of any kind. Authors advise the user to carefully check the caption prior to its use for any purpose and report any errors or problems to the authors immediately (www.megasoftware.net). In no event shall the authors and their employers be liable for a…
